# A characterization of piARNs, their biogenesis and their targets in *Spodoptera frugiperda* (Lepidoptera, Noctuidae)

**DOI:** 10.1101/2025.09.10.675288

**Authors:** Imène Seninet, Mélanie Gasser, Sylvie Gimenez, Fabrice Legeai, Karine Durand, Nicolas Nègre, Kiwoong Nam, Bernard Duvic, Emmanuelle d’Alençon

## Abstract

PIWI-interacting RNAs (piRNAs) and PIWI proteins were initially described as involved in gametogenesis and preservation of genome integrity through the control of transposable elements (TE). Expressed also in the soma and able to regulate protein coding gene expression, they are involved in multiple biological pathways including host-pathogens interaction, sex determination, reproductive isolation. *Spodoptera frugiperda* is a major invasive insect pest species consisting of two strains with different host-plant ranges. In this paper, we characterized proteins and genomic regions involved in their biogenesis as well as TE and gene transcripts regulated by piRNAs.

By phylogenetic analysis, we identified two new *Piwi* genes conserved in the genus *Spodoptera*, compared to the Lepidopteran model *Bombyx mori*, one more than in *Drosophila*. One of them, more expressed in gonads then soma could be a functional homolog of Drosophila PIWI or replace AGO3. A pool of 11 sRNA-Seq libraries was used to annotate piRNA clusters with Shortstack in the genomes of the two strains of *Spodoptera frugiperda*. Identification of TE targeted by piRNAs revealed that active transposons differ between the two strains of *S. frugiperda* despite of a similar TE content, as putative cause or consequence of reproductive isolation. GO analysis of genes targeted by piRNAs shows that some are involved in protein translation initiation. A piRNA cluster in the *Masc* gene suggests that sex determination is regulated by piRNAs in *Spodoptera frugiperda*.

Our analysis supports that piRNAs have additional roles than silencing of transposable elements and contributes to functional annotation of the two strains genomes of *Spodoptera frugiperda*.
