## Supplementary table 1 for "A characterization of piARNs, their biogenesis and their targets in *Spodoptera frugiperda* (Lepidoptera, Noctuidae)"

### Sheet: AccNrAgo&Aub
	Name	NCBI description - Analysis on 20240719
	AaAgo1	XP_021704823.1 protein argonaute-2 isoform X3 [Aedes aegypti]
	AaAgo2	QPA18341.1 Ago2 [Aedes aegypti]
	AaAgo3	XP_001652945.1 protein argonaute-3 [Aedes aegypti]
	AaAub1	XP_021707308.1 protein aubergine isoform X2 [Aedes aegypti]
	AaAub2	XP_001652831.1 protein aubergine [Aedes aegypti]
	AaAub3	XP_001657626.2 protein aubergine [Aedes aegypti]
	AaAub4	XP_021707306.1 protein aubergine [Aedes aegypti]
	AgAgo1	XP_320795.4 AGAP011717-PA [Anopheles gambiae str. PEST]
	AgAgo2	XP_061517134.1 protein argonaute-2 [Anopheles gambiae]
	AgAgo3	XP_319604.4 AGAP008862-PA [Anopheles gambiae str. PEST]
	AgAub1	XP_061512418.1 protein aubergine [Anopheles gambiae]
	AgAub2	XP_061512257.1 protein aubergine [Anopheles gambiae]
	AfAgo1	XP_003695068.1 protein argonaute-2 isoform X1 [Apis florea]
	AfAgo2	XP_031771669.1 protein argonaute-2 isoform X3 [Apis florea]
	AfAgo3	XP_003694573.1 piwi-like protein Ago3 isoform X1 [Apis florea]
	AfAub	XP_003694460.1 piwi-like protein Siwi [Apis florea]
	AmAgo1	XP_006571833.1 protein argonaute-2 isoform X1 [Apis mellifera]
	AmAgo2	XP_395048.4 protein argonaute-2 [Apis mellifera]
	AmAgo3	ACV84372.1 argonaute [Apis mellifera]
	AmAub	ACV84377.1 aubergine [Apis mellifera]
	BmAgo1	NP_001095931.1 argonaute 1 [Bombyx mori]
	BmAgo2	NP_001036995.2 argonaute 2 [Bombyx mori]
	BmAgo3	BAF73717.2 Ago3 [Bombyx mori]
	BmAub	NP_001098066.2 piwi-like protein Siwi [Bombyx mori]
	DpAgo1	XP_032529113.1 protein argonaute-2 isoform X1 [Danaus plexippus]
	DpAgo2	XP_032514863.1 protein Ago2 [Danaus plexippus]
	DpAgo3	XP_032519044.2 piwi-like protein Ago3 [Danaus plexippus]
	DpAub	XP_032515066.2 piwi-like protein Siwi [Danaus plexippus]
	DmAgo1	NP_001246314.1 Argonaute-1, isoform D [Drosophila melanogaster]
	DmAgo2	AAO39550.1 RE04347p [Drosophila melanogaster]
	DmAgo3	NP_001036627.2 argonaute 3, isoform D [Drosophila melanogaster]
	DmAub1	CAA64320.1 AUBERGINE [Drosophila melanogaster]
	DmAub2	AGL81535.1 piwi [Drosophila melanogaster]
	LmAgo1	BAW35367.1 Argonaute1 [Locusta migratoria]
	LmAgo2	QUP51773.1 Ago2a [Locusta migratoria]
	LmAgo3	QLQ34855.1 Ago3 [Locusta migratoria]
	LmAub	QLQ34854.1 Piwi [Locusta migratoria]
	MsAgo1	XP_030027584.1 protein argonaute-2 isoform X2 [Manduca sexta]
	MsAgo2	MsAgo2_XP_030025335.1 protein Ago2 [Manduca sexta]
	MsAgo3	MsAgo3_XP_030023692.1 piwi-like protein Ago3 [Manduca sexta]
	MsAub	XP_030029276.2 piwi-like protein Siwi [Manduca sexta]
	SeAgo1	KAF9421443.1 hypothetical protein HW555_002658 [Spodoptera exigua]
	SeAgo2	CAH0702303.1 unnamed protein product [Spodoptera exigua]
	SeAgo3	CAH0694542.1 unnamed protein product [Spodoptera exigua]
	SeAub1	CAH0695603.1 unnamed protein product [Spodoptera exigua]
	SeAub2	CAH0702423.1 unnamed protein product [Spodoptera exigua]
	SeAub3	KAF9418732.1 hypothetical protein HW555_004560 [Spodoptera exigua]
	SfAgo1	SFRUCORN610000007828-RA on Spodoptera frugiperda corn v6.0 [This study]
	SfAgo2	SFRUCORN610000006765-RA on Spodoptera frugiperda corn v6.0 [This study]
	SfAgo3	SFRUCORN610000008354-RA on Spodoptera frugiperda corn v6.0 [This study]
	SfAub1	SFRUCORN610000018643-RA on Spodoptera frugiperda corn v6.0 [This study]
	SfAub2	SFRUCORN610000021593-RA on Spodoptera frugiperda corn v6.0 [This study]
	SfAub3	SFRUCORN610000005169-RA on Spodoptera frugiperda corn v6.0 [This study]
	SlittAgo1	CAB3510174.1 unnamed protein product [Spodoptera littoralis]
	SlittAgo2	CAB3516632.1 unnamed protein product [Spodoptera littoralis]
	SlittAgo3	CAB3509501.1 unnamed protein product [Spodoptera littoralis]
	SlittAub1	CAB3510422.1 unnamed protein product [Spodoptera littoralis]
	SlittAub2	CAB3516748.1 unnamed protein product [Spodoptera littoralis]
	SlittAub3	CAB3516734.1 unnamed protein product [Spodoptera littoralis]
	SlituAgo1	XP_022821691.1 protein argonaute-2 isoform X1 [Spodoptera litura]
	SlituAgo2	AHC98010.1 argonaute 2 [Spodoptera litura]
	SlituAgo3	XP_022822730.1 piwi-like protein Ago3 [Spodoptera litura]
	SlituAub1	XP_022818139.1 piwi-like protein Siwi [Spodoptera litura]
	SlituAub2	XP_022814503.1 piwi-like protein Siwi [Spodoptera litura]
	SlituAub3	XP_022814819.1 piwi-like protein Siwi isoform X1 [Spodoptera litura]
