## Supplementary table 6 for "A characterization of piARNs, their biogenesis and their targets in *Spodoptera frugiperda* (Lepidoptera, Noctuidae)"

### Sheet: v5
DIRS comp	5 (0.23%)		5	0.0023		5		DIRS comp		5
DIRS incomp	12 (0.55%)		12	0.0055		12		DIRS incomp		12
DIRS potential chimeric*	5 (0.23%)		5	0.0023				LARD total (RXX-LARD)		11
DIRS total (RYX)	17 (0.78%)		17	0.0078				LINE comp		215
LARD total (RXX-LARD)	11 (0.51%)		11	0.0051		11		LINE incomp		370
LINE comp	215 (9.90%)		215	0.099		215		LTR comp		39
LINE incomp	370 (17.04%)		370	0.1704		370		LTR incomp		169
LINE potential chimeric*	56 (2.58%)		56	0.0258				PLE comp		14
LINE total (RIX)	585 (26.95%)		585	0.2695				PLE incomp		10
LTR comp	39 (1.80%)		39	0.018		39		SINE comp		1
LTR incomp	169 (7.78%)		169	0.0778		169		SINE incomp		59
LTR potential chimeric*	11 (0.51%)		11	0.0051				TRIM total (RXX-TRIM)		45
LTR total (RLX)	208 (9.58%)		208	0.0958				ClassI + noCat order		9
PLE comp	14 (0.64%)		14	0.0064		14
PLE incomp	10 (0.46%)		10	0.0046		10		Helitron comp		2
PLE potential chimeric*	11 (0.51%)		11	0.0051				Helitron incomp		219
PLE total (RPX)	24 (1.11%)		24	0.0111				MITE total (DXX-MITE)		157
SINE comp	1 (0.05%)		1	0.0005		1		Maverick comp		1
SINE incomp	59 (2.72%)		59	0.0272		59		Maverick incomp		13
SINE potential chimeric*	26 (1.20%)		26	0.012				TIR comp		44
SINE total (RSX)	60 (2.76%)		60	0.0276				TIR incomp		354
TRIM potential chimeric*	9 (0.41%)		9	0.0041				ClassII + noCat order		68
TRIM total (RXX-TRIM)	45 (2.07%)		45	0.0207		45
			1962	118	1844	950		PotentialHostGene total		44
ClassI + noCat order	9 (0.41%)		9	0.0041				Nb noCat class with several orders (XXX)		3
ClassI + one order	950 (43.76%)							Nb noCat at class and order levels (noCat)		307
ClassI potential chimeric*	118 (5.44%)									2171
ClassI total (RXX)	959 (44.17%)
Helitron comp	2 (0.09%)		2	0.0009	2	0.0009
Helitron incomp	219 (10.09%)		219	0.1009	219	0.1009
Helitron potential chimeric*	18 (0.83%)		18	0.0083
Helitron total (DHX)	221 (10.18%)		221	0.1018
MITE potential chimeric*	1 (0.05%)		1	0.0005
MITE total (DXX-MITE)	157 (7.23%)		157	0.0723	157	0.0723
Maverick comp	1 (0.05%)		1	0.0005	1	0.0005
Maverick incomp	13 (0.60%)		13	0.006	13	0.006
Maverick potential chimeric*	1 (0.05%)		1	0.0005
Maverick total (DMX)	14 (0.64%)		14	0.0064
TIR comp	44 (2.03%)		44	0.0203	44	0.0203
TIR incomp	354 (16.31%)		354	0.1631	354	0.1631
TIR potential chimeric*	16 (0.74%)		16	0.0074
TIR total (DTX)	398 (18.33%)		398	0.1833
					790	36
ClassII + noCat order	68 (3.13%)		68	0.0313
ClassII + one order	790 (36.39%)		790	0.3639
ClassII potential chimeric*	36 (1.66%)		36	0.0166
ClassII total (DXX)	858 (39.52%)		858	0.3952
PotentialHostGene total	44 (2.03%)		44	0.0203
Nb noCat class with several orders (XXX)	3 (0.14%)		3	0.0014
Nb elements with several orders	3 (0.14%)		3	0.0014
Nb Potential chimeric*	157 (7.23%)		157	0.0723
Nb noCat at class and order levels (noCat)	307 (14.14%)		307	0.1414
	-------------------------Summary--------------------------------
RXX	959 (44.17%)
DXX	858 (39.52%)
XXX	3 (0.14%)			3	0.14
PotentialHostGene	44 (2.03%)			44	2.03
noCat	307 (14.14%)			307	14.14
TOTAL	2171 (100.00%)			354	16.31
	-----------------------------NOTES------------------------------
Read A unified classification system for eukaryotic transposable elements. Wicker T. et al 2007, Nat Rev Genet. 8	973-982
1) Potential chimeric is a tag different from completeness. So in order to have a total of classification type,
	the number of complete and incomplete are added, but not the number of potential chimeric.
2) Consensus with several orders are potential chimeric, but no classification is better than
	the others (same confidence index between all classifications found)
3) Following all classifications that can be found, with Wicker's code
Transposable elements
	Class I (RXX)
		DIRS (RYX)
		LARD (RXX-LARD)
		LINE (RIX)
		LTR (RLX)
		PLE (RPX)
		SINE (RSX)
		TRIM (RXX-TRIM)
	Class II (DXX)
		Crypton (DYX)
		Helitron (DHX)
		MITE (DXX-MITE)
		Maverick (DMX)
		TIR (DTX)
	noCat (sequence not classified at class AND order levels)
	XXX (sequence not classified at class level and with potential several orders)
Not transposable elements
	PotentialHostGene
	rDNA
	SSR
If a classification is not in the statistical results, it means that none of the analyzed consensus has been classified in this way.

### Sheet: v3
DIRS comp	4 (0.20%)		4	0.002		DIRS comp	4
DIRS incomp	5 (0.25%)		5	0.0025		DIRS incomp	5
DIRS potential chimeric*	4 (0.20%)		4	0.002		LARD total (RXX-LARD)	12
DIRS total (RYX)	9 (0.44%)		9	0.0044		LINE comp	201
LARD total (RXX-LARD)	12 (0.59%)		12	0.0059		LINE incomp	356
LINE comp	201 (9.89%)		201	0.0989		LTR comp	39
LINE incomp	356 (17.52%)		356	0.1752		LTR incomp	135
LINE potential chimeric*	59 (2.90%)		59	0.029		PLE comp	5
LINE total (RIX)	557 (27.41%)		557	0.2741		PLE incomp	9
LTR comp	39 (1.92%)		39	0.0192		SINE incomp	47
LTR incomp	135 (6.64%)		135	0.0664		TRIM total (RXX-TRIM)	42
LTR potential chimeric*	16 (0.79%)		16	0.0079		ClassI + noCat order	17
LTR total (RLX)	174 (8.56%)		174	0.0856
PLE comp	5 (0.25%)		5	0.0025		Helitron comp	2
PLE incomp	9 (0.44%)		9	0.0044		Helitron incomp	191
PLE potential chimeric*	4 (0.20%)		4	0.002		MITE total (DXX-MITE)	144
PLE total (RPX)	14 (0.69%)		14	0.0069		Maverick incomp	6
SINE incomp	47 (2.31%)		47	0.0231		TIR comp	41
SINE potential chimeric*	19 (0.94%)		19	0.0094		TIR incomp	374
SINE total (RSX)	47 (2.31%)		47	0.0231		ClassII + noCat order	63
TRIM potential chimeric*	7 (0.34%)		7	0.0034
TRIM total (RXX-TRIM)	42 (2.07%)		42	0.0207
						PotentialHostGene total	67
ClassI + noCat order	17 (0.84%)		17	0.0084		Nb noCat class with several orders (XXX)	1
ClassI + one order	855 (42.08%)		855	0.4208		Nb noCat at class and order levels (noCat)	271
ClassI potential chimeric*	109 (5.36%)		109	0.0536
ClassI total (RXX)	872 (42.91%)		872	0.4291			2032
Helitron comp	2 (0.10%)		2	0.001
Helitron incomp	191 (9.40%)		191	0.094
Helitron potential chimeric*	11 (0.54%)		11	0.0054
Helitron total (DHX)	193 (9.50%)		193	0.095
MITE potential chimeric*	3 (0.15%)		3	0.0015
MITE total (DXX-MITE)	144 (7.09%)		144	0.0709
Maverick incomp	6 (0.30%)		6	0.003
Maverick total (DMX)	6 (0.30%)		6	0.003
TIR comp	41 (2.02%)		41	0.0202
TIR incomp	374 (18.41%)		374	0.1841
TIR potential chimeric*	20 (0.98%)		20	0.0098
TIR total (DTX)	415 (20.42%)		415	0.2042
ClassII + noCat order	63 (3.10%)		63	0.031
ClassII + one order	758 (37.30%)		758	0.373
ClassII potential chimeric*	34 (1.67%)		34	0.0167
ClassII total (DXX)	821 (40.40%)		821	0.404
PotentialHostGene total	67 (3.30%)		67	0.033
Nb noCat class with several orders (XXX)	1 (0.05%)		1	0.0005
Nb elements with several orders	1 (0.05%)		1	0.0005
Nb Potential chimeric*	144 (7.09%)		144	0.0709
Nb noCat at class and order levels (noCat)	271 (13.34%)		271	0.1334
	-------------------------Summary--------------------------------
RXX	872 (42.91%)
DXX	821 (40.40%)
XXX	1 (0.05%)
PotentialHostGene	67 (3.30%)
noCat	271 (13.34%)
TOTAL	2032 (100.00%)
	-----------------------------NOTES------------------------------
Read A unified classification system for eukaryotic transposable elements. Wicker T. et al 2007, Nat Rev Genet. 8	973-982
1) Potential chimeric is a tag different from completeness. So in order to have a total of classification type,
	the number of complete and incomplete are added, but not the number of potential chimeric.
2) Consensus with several orders are potential chimeric, but no classification is better than
	the others (same confidence index between all classifications found)
3) Following all classifications that can be found, with Wicker's code
Transposable elements
	Class I (RXX)
		DIRS (RYX)
		LARD (RXX-LARD)
		LINE (RIX)
		LTR (RLX)
		PLE (RPX)
		SINE (RSX)
		TRIM (RXX-TRIM)
	Class II (DXX)
		Crypton (DYX)
		Helitron (DHX)
		MITE (DXX-MITE)
		Maverick (DMX)
		TIR (DTX)
	noCat (sequence not classified at class AND order levels)
	XXX (sequence not classified at class level and with potential several orders)
Not transposable elements
	PotentialHostGene
	rDNA
	SSR
If a classification is not in the statistical results, it means that none of the analyzed consensus has been classified in this way.
